# Role of the unstructured N-linker of the alkaline phosphatase superfamily member BcsG in the gastrointestinal pathogen *Salmonella typhimurium*

**DOI:** 10.64898/2026.09.23.753746

**Authors:** Li Li, Ute Römling

## Abstract

A subgroup of membrane-anchored bacterial Alkaline Phosphatase superfamily members transfers phospholipid headgroups from phospholipids to diverse acceptor molecules. As part of type II and hybrid type I/II cellulose biosynthesis gene clusters BcsG transfers phosphorylethanolamine pEtN from phospholipid to the emerging 1,4 β-D-glucan chain synthesized by the BcsABC cellulose biosynthesis nanomachine. BcsG homologs throughout the phylogenetic tree possess a uniquely structured tripartite linker that connects the fifth transmembrane domain with the periplasmic catalytic domain. A N-terminal unstructured sequence of highly variable length and biased amino acid composition, the N-linker, is followed by an α-helix and an unstructured sequence of high similarity and constant length leading into the first β-strand of the catalytic domain. With BcsG from *Salmonella typhimurium* synthesizing pEtN cellulose as a model, linkers were shown to be promiscuous and linker length positively correlated with transfer efficiency of the pEtN headgroup and protein stability. As the donor substrate, the phosphatidylethanolamine content of the membranes affects pEtN transfer efficiency. With Alkaline Phosphatase superfamily members to be promiscuous enzymes the catalytic domain of OpgE transfers pEtN to osmoregulated periplasmic glucan. BcsG-OpgE hybrid proteins cause colony morphology alterations thus potentially transferring pEtN to the BcsA synthesized glucan chain. With BcsG with shortest linkers not associated with a cellulose biosynthesis gene cluster, multiple hypotheses can be proposed that select for different length of the N-linker in BcsG homologs located within a cellulose biosynthesis gene cluster in other Pseudomonadati.

**Importance:** Bacterial cellulose biosynthesis is performed by the cellulose synthase as the core catalytic entity with additional accessory gene product dependent on the type of organism. A number of Gram-negative organisms synthesize, however, covalently modified glucan chains by the action of enzymes co-localized with the cellulose synthase via their membrane part, while their catalytic domain is located in the periplasm. The role of unstructured linkers in proteins remains understudied. This work shows the impact of the unstructured linker region connecting the membrane part with the catalytic domain on apparent catalytic activity and protein level. Linker length is positively correlated with protein steady state levels and negatively with apparent transfer activity/cellulose biosynthesis.
