## Supplemental Table 1 for "Role of the unstructured N-linker of the alkaline phosphatase superfamily member BcsG in the gastrointestinal pathogen *Salmonella typhimurium*"

### Sheet: Sheet 1
protein ID	phylum	species	isolate	completeness	contig	contig length (bp)	5+- cellulose biosynthesis genes	bcs genes in the contig	bcs genes in all contigs of isolate	comment
MDT8316946.1		unclassified species	TamC13-38	shotgun sequence	JAVVFD010000015.1	28327	yes		MDT8316951.1 (BscA), MDT8316950.1 (BcsB)	Downstream
MBI5625958.1	Pseudomonadota	Nitrosomonadales bacterium		shotgun sequence	JACREA010000055	5126	contig too short		no
WP_273801942.1	Pseudomonadota	Proteus vulgaris		shotgun sequence	NZ_JAQMZO010000006	181495	yes	WP_273801944.1 (BcsC), WP_166540902.1 (BscB), WP_273801943.1 (BscA), WP_106407485.1 (BcsQ), WP_106407484.1 (BcsR)		Upstream
WP_193014667.1	Pseudomonadota	Proteus sp.	FME41	shotgun sequence	NZ_JABUYL010000002	298191	yes	WP_193014662.1 (BcsC), WP_413465695.1 (BscB), WP_193014664.1 (BscA), WP_193014665.1 (BcsQ), WP_193014666.1(BcsR)		Upstream
CAM5218699.1	Pseudomonadota	Castellaniella defragrans	Castellaniella defragrans isolate #62 (MGP-DUTH)/RB1-7A (ELTE)	shotgun sequence	CAXHUW020000227.1	26519	bcsC only		CAM5218669.1 (BcsC_2)	Downstream
HEX4879243.1	Pseudomonadota	Limnobacter sp.	SMAG_U1342 k141_1797779	shotgun sequence	DASUEC010000138	7595	yes		HEX4879242.1 (BscR)	Downstream
NJM31841.1	Pseudomonadota	Limnobacter sp.	RU_2_4 NODE_2755_length_11865_cov_1.942835	shotgun sequence	JAAURO010000021	11865	yes		NJM31842.1 (YhjQ), BcsA	Upstream
WP_369975410.1	Pseudomonadota	Parasutterella excrementihominis		shotgun sequence	NZ_JBCLRM010000005	79355	yes		WP_369975413.1 (BcsA), WP_279175017.1 (BcsB), WP_270209477.1 (BcsZ)	Upstream
WP_337263094.1	Pseudomonadota	Serratia sp.	MMO-151	shotgun sequence	NZ_JBBCUA010000013	151944	yes	WP_337263099.1 (BcsC), WP_337263098.1 (BcsB), BcsA (Pseudo,frameshifted), WP_337263097.1 (BcsQ), WP_337263195.1 (BcsR), WP_337263096.1 (BcsE), WP_337263095.1 (BcsF)		Upstream
WP_076943486.1	Pseudomonadota	Serratia oryzae		shotgun sequence	NZ_MOXD01000011	152893	yes	WP_076943607.1 (BcsC), WP_076943492.1 (BcsB), WP_076943491.1 (BcsA), WP_076943490.1 (BcsQ), WP_076943489.1 (BcsR), WP_076943488.1 (BcsE), WP_076943487.1 (BcsF)		Upstream
GAB1387092.1	Pseudomonadota	Melaminivora sp.		shotgun sequence	BAAFTU010000005	994485	yes	GAB_1387086.1 (BcsB_2), GAB_1387087.1 (BcsZ_2), GAB_1387090.1 (BcsQ), GAB_1387091.1 (BcsA_2)		Upstream
WP_107253640.1	Pseudomonadota	Photobacterium indicum		shotgun sequence	NZ_PYOC01000003	569653	yes	WP_107253634.1 (BcsZ), WP_107253635.1 (BcsB), WP_107253636.1 (BcsA), WP_107253637.1 (BcsQ), WP_107253638.1 (BcsE)
WP_232012626.1	Pseudomonadota	Vibrio aphrogenes		complete sequence	NZ_AP018689	2494640	yes	WP_086984461.1(BcsZ), WP_086984462.1 (BcsB), WP_086984463.1 (BcsA), WP_086984464.1 (BcsQ), WP_086984465.1 (BcsR), WP_086984466.1 (BcsE)
WP_090211969.1	Pseudomonadota	Geopseudomonas guangdongensis		complete sequence	NZ_LT629780	3191154	yes	WP_231975290.1 (BcsE), WP_162274129.1 (BcsQ), WP_394327544.1 (BcsA), WP_090211972.1 (BcsB), WP_090211971.1 (BcsZ), WP_090211970.1 (BcsC), WP_231975260.1 (BcsR), WP_090211966.1 (BcsQ), WP_090211965.1 (BcsA), WP_090211963.1 (BcsB), WP_090211961.1 (BcsC)		Downstream, WP_090211975.1 (BcsG) (Second BcsG)
WP_258189236.1	Pseudomonadota	Stutzerimonas stutzeri		shotgun sequence	NZ_JAAMQZ010000003	192389	yes	WP_181082570.1 (BcsR), WP_181082571.1 (BcsQ), WP_181082572.1 (BcsA), WP_258189240.1 (BcsB), WP_181082574.1 (BcsC)		Downstream
WP_394559522.1	Pseudomonadota	Aquipseudomonas alcaligenes		shotgun sequence	NZ_JBHOFL010000001	1683531	yes	WP_394559524.1 (BcsE), WP_394559521.1 (BcsR), WP_394559520.1 (BcsQ), WP_394559519.1 (BcsA), WP_394559518.1 (BcsB), WP_394559517.1 (BcsZ),		Downstream
WP_276225633.1	Pseudomonadota	Pseudomonas citronellolis		shotgun sequence	NZ_JARJLT010000027	33731	yes	WP_276225635.1 (BcsE), WP_276225632.1 (BcsR), WP_276225631.1 (BcsQ), BcsA (Pseudo, Partial stop,polymerizes uridine 5'-diphosphate glucose to cellulose; acts with BcsB, BcsZ and BcsC in cellulose biosynthesis; incomplete; too short partial abutting assembly gap; missing C-terminus)		Downstream
WP_440547178.1	Pseudomonadota	Trinickia sp.	bin726 k141_61680	shotgun sequence	NZ_JBQCHR010000054	50411	yes	WP_440547185.1 (BcsB), WP_440547184.1 (BcsZ), WP_440547182.1 (BcsE), WP_440547180.1 (BcsQ), WP_440547179.1 (BcsA)		Upstream
WP_110573563.1	Pseudomonadota	Idiomarina fontislapidosi		shotgun sequence	NZ_QJST01000002	455440	yes	WP_110573576.1 (BcsZ), WP_110573574.1 (BcsB), WP_110573573.1 (BcsA), WP_157981518.1 (BcsQ), WP_110573567.1 (BcsE)		Upstream
WP_303787243.1	Pseudomonadota	Azovibrio restrictus	AfrMine_MM5_65_347 Afr_mines_MM5_k141_36289	shotgun sequence	NZ_DZAJ01000092	146678	yes		WP_303787251.1 (BcsR), WP_303787249.1 (BcsE), WP_303787246.1 (BcsQ), WP_303787245.1 (BcsA)	Upstream
HEX8961996.1	Pseudomonadota	Rhodocyclacea bacterium	SMAG_U2619 k141_727777	shotgun sequence	DASVZD010000080	11690	yes	HEX8961993.1 (BcsA)	HEX8961993.1 (BcsA)	Downstream
ABR90963.1	Pseudomonadota	Janthinobacterium sp. Marseille		complete sequence	CP000269	4110251	no
WP_265063405.1	Pseudomonadota	Pseudomonas sp.	B21-056	complete sequence	NZ_CP087203	6448716	yes	WP_265063407.1 (BcsE), WP_265063406.1 (BcsF), WP_265063404.1 (BcsR), WP_265063403.1 (BcsQ), WP_265063402.1 (BcsA), WP_265063401.1 (BcsB), WP_265063400.1 (BcsZ), WP_265063399.1 (BcsC)
MDH4164277.1	Pseudomonadota	Nitrospirota bacterium	4_1_July_SF_Bin20 4_1_July_SF_Bin20_scaffold_2136_c1	shotgun sequence	JAOUEV010000075	13300	yes	MDH4164280.1 (BcsA), MDH4164279.1 (BcsB)		Upstream
MBF0293307.1	Pseudomonadota	Nitrospinae bacterium	nNGH_bin12_NODE_281_length_3608_cov_6.350127	shotgun sequence	JADGAO010000281	3608	contig too short
MCX5784445.1	Pseudomonadota	Elusimicrobiota bacterium	LacPavin_0920_WC70_scaffold_1038937	shotgun sequence	JAPLKI010000006	174452	no
MBI5594554.1	Pseudomonadota	Elusimicrobiota bacterium	NC_groundwater_1680_Pr3_B-0.1um_70_15 SR-2_scaffold_141_26383	shotgun sequence	JACRDU010000006	25599	no
MBI4056746.1	Pseudomonadota	Elusimicrobiota bacterium	NC_groundwater_1151_Ag_S-0.1um_50_28 S_p1_S3_coassembly_k141_1103565	shotgun sequence	JACQJM010000123	8985	contig too short
additionalassociation of BcsG genes with bcs core genes
protein ID	phylum	species	isolate	completeness	contig	contig length (bp)	5+- cellulose biosynthesis	bcs all in the contig	bcs all in all contigs of isolate	comment
WP_117174994.1	Pseudomonadota	Rhodoferax lacus		shotgun sequence	NZ_QFZK01000002	541872	yes	WP_233505797.1 (BcsB), WP_233505796.1 (BcsZ), WP_117175000.1 (BcsE), WP_158558852.1 (BcsQ), WP_117174996.1 (BcsA)		Upstream
WP_207573921.1	Pseudomonadota	Comamonas denitrificans		shotgun sequence	NZ_JAFNME010000001	188459	yes	WP_242700312.1 (BcsB), WP_242700313.1 (BcsZ), WP_207573916.1 (BcsC), WP_207573917.1 (BcsE), WP_207573919.1 (BcsQ), WP_207573920.1 (BcsA)		Upstream
HJW25030.1	Pseudomonadota	Rhodocyclacea bacterium	SMAG_U8489 k141_577939	shotgun sequence	DATFAA010000057	25931	yes		HJW25037.1 (BcsZ), HJW25036.1 (BcsB), HJW25035.1 (BcsA), HJW25034.1 (BcsQ), HJW25033.1 (BcsR), HJW25032.1 (BcsE)	Upstream
WP_323472895.1	Pseudomonadota	Polynucleobacter sp.	JS-JIR-II-c23	shotgun sequence	NZ_JAYGQT010000001	2010660	BcsC only	WP_323472893.1 (BcsC)		Downstream
WP_011903009.1	Pseudomonadota	Polynucleobacter asymbioticus		complete sequence	NC_009379	2159490	BcsC only	WP_011903011.1 (BcsC)		Downstream
HEX7635505.1	Pseudomonadota	Noviherbaspirillum sp.	SMAG_U3086 k141_340319	shotgun sequence	DASVLY010000384	9854	yes	HEX7635510.1 (BcsA), HEX7635509.1 (BcsQ), HEX7635508.1 (BcsR), HEX7635507.1 (BcsE)		Upstream
