## Supplemental Table 5 for "Role of the unstructured N-linker of the alkaline phosphatase superfamily member BcsG in the gastrointestinal pathogen *Salmonella typhimurium*"

### Sheet: AllImBcsGTree
Column1	Column2	Column3	Column4	Column5	Column6	Column7	Column8	Column9	0
Protein	Domain	Kingdom	Phylum	Class	Order	Family	Genus	Species
TAL90962.1	Bacteria	Pseudomonadati	Pseudomonadota	Betaproteobacteria	Burkholderiales	Alcaligenaceae	Candidimonas	Candidimonas sp.
WP 440544049.1	Bacteria	Pseudomonadati	Pseudomonadota	Betaproteobacteria	Burkholderiales	Burkholderiaceae	Trinickia	Trinickia sp.
WP 006576421.1	Bacteria	Pseudomonadati	Pseudomonadota	Betaproteobacteria	Burkholderiales	Burkholderiaceae	Cupriavidus	Cupriavidus sp. HPC(L)
WP 022654393.1	Bacteria	Pseudomonadati	Pseudomonadota	Betaproteobacteria	Neisseriales	Aquaspirillaceae	Aquaspirillum	Aquaspirillum serpens
WP 400324126.1	Bacteria	Pseudomonadati	Pseudomonadota	Betaproteobacteria	Burkholderiales	Burkholderiaceae	Pandoraea	Pandoraea sp. NPDC087047
WP 311658858.1	Bacteria	Pseudomonadati	Pseudomonadota	Gammaproteobacteria	Salinisphaerales	Salinisphaeraceae	Spectribacter	Spectribacter acetivorans
MGJ8668308.1	Bacteria	Pseudomonadati	Pseudomonadota	Gammaproteobacteria	Chromatiales	Oceanococcaceae	Oceanococcus	Oceanococcus sp.
MDD3764044.1	Bacteria	Pseudomonadati	Pseudomonadota	Gammaproteobacteria	Nevskiales	Nevskiales bacterium
WP 104230793.1	Bacteria	Pseudomonadati	Pseudomonadota	Gammaproteobacteria	Nevskiales	Nevskiaceae	Solimonas	Solimonas fluminis
MFI4888957.1	Bacteria	Pseudomonadati	Pseudomonadota	Gammaproteobacteria	Steroidobacterales	Steroidobacterales bacterium
WP 293848459.1	Bacteria	Pseudomonadati	Pseudomonadota	Gammaproteobacteria	Steroidobacterales	Steroidobacteraceae	Steroidobacter	Steroidobacter sp.
HKE92856.1	Bacteria	Pseudomonadati	Pseudomonadota	Gammaproteobacteria	Steroidobacterales	Steroidobacteraceae	Povalibacter	Povalibacter sp.
WP 107940577.1	Bacteria	Pseudomonadati	Pseudomonadota	Gammaproteobacteria	Nevskiales	Nevskiaceae	Stenotrophobium	Stenotrophobium rhamnosiphilum
WP 123210515.1	Bacteria	Pseudomonadati	Pseudomonadota	Gammaproteobacteria	Nevskiales	Nevskiaceae	Stagnimonas	Stagnimonas aquatica
WP 299693025.1	Bacteria	Pseudomonadati	Pseudomonadota	Gammaproteobacteria	Nevskiales	Nevskiaceae	Hydrocarboniphaga	Hydrocarboniphaga sp.
MEO7621885.1	Bacteria	Pseudomonadati	Pseudomonadota	Betaproteobacteria	Nitrosomonadales	Gallionellaceae	Gallionella	Gallionella sp.
HPY39103.1	Bacteria	Pseudomonadati	Pseudomonadota	Gammaproteobacteria	Thiotrichales	Thiolinaceae	Thiolinea	Thiolinea sp.
CAG0975169.1	Bacteria	Bacillati	Chloroflexota	Anaerolineae	Anaerolineae bacterium
MBV1776733.1	Bacteria	Pseudomonadati	Pseudomonadota	Betaproteobacteria	Burkholderiales	Burkholderiaceae	Burkholderiaceae bacterium DAT-1
WP 221048236.1	Bacteria	Pseudomonadati	Pseudomonadota	Gammaproteobacteria	Methylococcales	Methylococcaceae	Methylogaea	Methylogaea oryzae
MBK8319676.1	Bacteria	Pseudomonadati	Pseudomonadota	Betaproteobacteria	Betaproteobacteria bacterium
WP 379072389.1	Bacteria	Pseudomonadati	Pseudomonadota	Gammaproteobacteria	Moraxellales	Moraxellaceae	Paraperlucidibaca	Paraperlucidibaca wandonensis
WP 153248148.1	Bacteria	Pseudomonadati	Pseudomonadota	Gammaproteobacteria	Methylococcales	Methylococcaceae	Candidatus Methylospira	Candidatus Methylospira mobilis
MFM8442786.1	Bacteria	Pseudomonadati	Pseudomonadota	Gammaproteobacteria	Methylococcales	Methylococcaceae	Methylococcus	Methylococcus sp.
MEY4749880.1	Bacteria	Pseudomonadati	Pseudomonadota	Pseudomonadota bacterium
MEY2653942.1	Bacteria	Pseudomonadati	Pseudomonadota	Pseudomonadota bacterium
MEO8296629.1	Bacteria	Pseudomonadati	Pseudomonadota	Betaproteobacteria	Burkholdales	Burkholderiales bacterium
SPE27542.1	Bacteria	Pseudomonadati	Pseudomonadota	Betaproteobacteria	Burkholderiales	Burkholderiales bacterium
MEY2700014.1	Bacteria	Pseudomonadati	Pseudomonadota	Pseudomonadota bacterium
WP 303787243.1	Bacteria	Pseudomonadati	Pseudomonadota	Betaproteobacteria	Rhodocyclales	Rhodocyclaceae	Azovibrio	Azovibrio restrictus
MBS1186602.1	Bacteria	Pseudomonadati	Pseudomonadota	Betaproteobacteria	Burkholderiales	Burkholderiaceae	Burkholderiaceae bacterium
WP 083520456.1	Bacteria	Pseudomonadati	Pseudomonadota	Betaproteobacteria	Burkholderiales	Comamonadaceae	Comamonas	Comamonas terrigena
WP 080025282.1	Bacteria	Pseudomonadati	Pseudomonadota	Betaproteobacteria	Burkholderiales	Comamonadaceae	Comamonas	Comamonas kerstersii
GAB1387092.1	Bacteria	Pseudomonadati	Pseudomonadota	Betaproteobacteria	Burkholderiales	Comamonadaceae	Melaminivora	Melaminivora sp.
MBP6598969.1	Bacteria	Pseudomonadati	Pseudomonadota	Betaproteobacteria	Burkholderiales	Comamonadaceae	Melaminivora. Melaminivora sp.
WP 301020485.1	Bacteria	Pseudomonadati	Pseudomonadota	Betaproteobacteria	Burkholderiales	Comamonadaceae	Rhodoferax	Rhodoferax sp.
WP 293779038.1	Bacteria	Pseudomonadati	Pseudomonadota	Betaproteobacteria	Burkholderiales	Oxalobacteraceae	Oxalicibacterium	uncultured Oxalicibacterium sp.
WP 175626004.1	Bacteria	Pseudomonadati	Pseudomonadota	Betaproteobacteria	Burkholderiales	Oxalobacteraceae	Herminiimonas	Herminiimonas sp.
ABR90963.1	Bacteria	Pseudomonadati	Pseudomonadota	Betaproteobacteria	Burkholderiales	Oxalobacteraceae	Janthinobacterium	Janthinobacterium sp. Marseille
MDX1669021.1	Bacteria	Pseudomonadati	Pseudomonadota	Betaproteobacteria	Burkholderiales	Burkholderiaceae	Limnobacter	Limnobacter sp.
MDH4395641.1	Bacteria	Pseudomonadati	Pseudomonadota	Betaproteobacteria	Burkholderiales	Burkholderiaceae	Limnobacter	Limnobacter sp.
NJM31841.1	Bacteria	Pseudomonadati	Pseudomonadota	Betaproteobacteria	Burkholderiales	Burkholderiaceae	Limnobacter	Limnobacter sp.
WP 288108951.1	Bacteria	Pseudomonadati	Pseudomonadota	Betaproteobacteria	Burkholderiales	Burkholderiaceae	Limnobacter	Limnobacter sp.
WP 331132371.1	Bacteria	Pseudomonadati	Pseudomonadota	Betaproteobacteria	Burkholderiales	Burkholderiaceae	Limnobacter	Limnobacter sp.
HEX4879243.1	Bacteria	Pseudomonadati	Pseudomonadota	Betaproteobacteria	Burkholderiales	Burkholderiaceae	Limnobacter	Limnobacter sp.
WP 428300298.1	Bacteria	Pseudomonadati	Pseudomonadota	Betaproteobacteria	Burkholderiales	Comamonadaceae	Hydrogenophaga	Hydrogenophaga sp.
HEY9098008.1	Bacteria	Pseudomonadati	Pseudomonadota	Betaproteobacteria	Nitrosomonadales	Thiobacillaceae	Thiobacillus	Thiobacillus sp.
MFO1375894.1	Bacteria	Pseudomonadati	Pseudomonadota	Gammaproteobacteria	Steroidobacterales	Steroidobacteraceae	Steroidobacteraceae bacterium
NNN04386.1	Bacteria	Pseudomonadati	Elusimicrobiota	Elusimicrobiota bacterium
HVC09174.1	Bacteria	Pseudomonadati	Elusimicrobiota	Elusimicrobiota bacterium
MBI4060748.1	Bacteria	Pseudomonadati	Elusimicrobiota	Elusimicrobiota bacterium
MBI5594554.1	Bacteria	Pseudomonadati	Elusimicrobiota	Elusimicrobiota bacterium
MBI4386368.1	Bacteria	Pseudomonadati	Elusimicrobiota	Elusimicrobiota bacterium
HEY8278089.1	Bacteria	Pseudomonadati	Bdellovibrionota	Bdellovibrionota bacterium
MCX5784445.1	Bacteria	Pseudomonadati	Elusimicrobiota	Elusimicrobiota bacterium
MEI6529012.1	Bacteria	Candidatus Falkowiibacteriota	Candidatus Falkowiibacteriota bacterium
MBI4056746.1	Bacteria	Pseudomonadati	Elusimicrobiota	Elusimicrobiota bacterium
MBI3607055.1	Bacteria	Pseudomonadati	Nitrospirota	Nitrospirota bacterium
MBI3596937.1	Bacteria	Pseudomonadati	Nitrospirota	Nitrospirota bacterium
MBI4715827.1	Bacteria	Pseudomonadati	Nitrospirota	Nitrospirota bacterium
MFI5304557.1	Bacteria	Pseudomonadati	Nitrospirota	Nitrospiria	Nitrospiria bacterium
MEW6109166.1	Bacteria	Pseudomonadati	Nitrospirota	Nitrospirota bacterium
MFI5304557.1	Bacteria	Pseudomonadati	Nitrospirota	Nitrospiria	Nitrospiria bacterium
MEW6109166.1	Bacteria	Pseudomonadati	Nitrospirota	Nitrospirota bacterium
MBF0558916.1	Bacteria	Pseudomonadati	Nitrospirota	Nitrospirota bacterium
MFO7593759.1	Bacteria	Pseudomonadati	Pseudomonadota	Pseudomonadota bacterium
WP 305730834.1	Bacteria	Pseudomonadati	Thermodesulfobacteriota	Desulfuromonadia	Geobacterales	Geobacteraceae	Trichlorobacter	Trichlorobacter ammonificans
MDH3973127.1	Bacteria	Pseudomonadati	Deltaproteobacteria	Myxococcota	Myxococcia
MDT8316946.1	Bacteria	bacterium
MDH4164277.1	Bacteria	Pseudomonadati	Nitrospirota	Nitrospirota bacterium
MDP2681879.1	Bacteria	Pseudomonadati	Deltaproteobacteria	Myxococcota	Myxococcia
MBI5636500.1	Bacteria	Pseudomonadati	Nitrospinota/Tectimicrobiota group	Nitrospinota	Nitrospinota bacterium
MBF0293307.1	Bacteria	Pseudomonadati	Nitrospinota/Tectimicrobiota group	Nitrospinota	Nitrospinota bacterium
MBI4828476.1	Bacteria	Pseudomonadati	Nitrospinota/Tectimicrobiota group	Nitrospinota	Nitrospinota bacterium
WP 101707971.1	Bacteria	Pseudomonadati	Pseudomonadota	Betaproteobacteria	Neisseriales	Chromobacteriaceae	Chromobacterium	Chromobacterium sp.
WP 169928938.1	Bacteria	Pseudomonadati	Pseudomonadota	Betaproteobacteria	Burkholderiales	Comamonadaceae	Macromonas	Macromonas bipunctata
WP 410190966.1	Bacteria	Pseudomonadati	Pseudomonadota	Betaproteobacteria	Burkholderiales	Comamonadaceae	Hylemonella	Hylemonella sp. W303a
WP 326506519.1	Bacteria	Pseudomonadati	Pseudomonadota	Betaproteobacteria	Burkholderiales	Oxalobacteraceae	Noviherbaspirillum	Noviherbaspirillum album
WP 310182724.1	Bacteria	Pseudomonadati	Pseudomonadota	Betaproteobacteria	Burkholderiales	Oxalobacteraceae	Telluria group	Duganella sp. 3397
MBU0587001.1	Bacteria	Pseudomonadati	Pseudomonadota	Gammaproteobacteria	Gammaproteobacteria bacterium
MBC7414797.1	Bacteria	Pseudomonadati	Pseudomonadota	Betaproteobacteria	Burkholderiales	Oxalobacteraceae	Herminiimonas	Herminiimonas sp.
MDA8225395.1	Bacteria	Pseudomonadati	Pseudomonadota	Betaproteobacteria	Betaproteobacteria bacterium
MDD5759612.1	Bacteria	Pseudomonadati	Thermodesulfobacteriota	Desulfobulbia	Desulfobulbales	Desulfobulbaceae	Desulfobulbaceae bacterium
MFM9886961.1	Bacteria	Pseudomonadati	Pseudomonadota	Betaproteobacteria	Burkholderiales	Burkholderiales bacterium
HEX8961996.1	Bacteria	Pseudomonadati	Pseudomonadota	Betaproteobacteria	Rhodocyclales	Rhodocyclaceae	Rhodocyclaceae bacterium
NDU86330.1	Bacteria	Pseudomonadati	Pseudomonadota	Betaproteobacteria	Ferrovales	Ferrovaceae	Ferrovum	Ferrovum sp.
NDU79977.1	Bacteria	Pseudomonadati	Pseudomonadota	Betaproteobacteria	Ferrovales	Ferrovaceae	Ferrovum	Ferrovum sp.
MCC7280149.1	Bacteria	Pseudomonadati	Pseudomonadota	Gammaproteobacteria	Chromatiales	Chromatiaceae	Chromatiaceae bacterium
MGN0916388.1	Bacteria	Pseudomonadati	Pseudomonadota	Gammaproteobacteria	Aeromonadales	Succinivibrionaceae	Succinivibrio	Succinivibrio sp.
MBQ8477139.1	Bacteria	Pseudomonadati	Pseudomonadota	Gammaproteobacteria	Aeromonadales	Succinivibrionaceae	Succinivibrio	Succinivibrio sp.
MBR1611955.1	Bacteria	Pseudomonadati	Pseudomonadota	Gammaproteobacteria	Aeromonadales	Succinivibrionaceae	Succinivibrio	Succinivibrio sp.
MDY5063897.1	Bacteria	Pseudomonadati	Pseudomonadota	Gammaproteobacteria	Aeromonadales	Succinivibrionaceae	Succinivibrio	Succinivibrio sp.
WP_031491800.1	Bacteria	Pseudomonadati	Pseudomonadota	Gammaproteobacteria	Aeromonadales	Succinivibrionaceae	Succinivibrio	Succinivibrio dextrinosolvens
WP_406021285.1	Bacteria	Pseudomonadati	Pseudomonadota	Gammaproteobacteria	Aeromonadales	Succinivibrionaceae	Succinivibrio	Succinivibrio sp.
MGN0909462.1	Bacteria	Pseudomonadati	Pseudomonadota	Gammaproteobacteria	Aeromonadales	Succinivibrionaceae	Succinivibrio	Succinivibrio sp.
MBQ9275675.1	Bacteria	Pseudomonadati	Pseudomonadota	Gammaproteobacteria	Aeromonadales	Succinivibrionaceae	Succinivibrio	Succinivibrio sp.
WP_406546254.1	Bacteria	Pseudomonadati	Pseudomonadota	Gammaproteobacteria	Aeromonadales	Succinivibrionaceae	Succinimonas	Succinivibrio sp.
MGN0901886.1	Bacteria	Pseudomonadati	Pseudomonadota	Gammaproteobacteria	Aeromonadales	Succinivibrionaceae	Succinivibrio	Succinivibrio sp.
MDD6068130.1	Bacteria	Pseudomonadati	Pseudomonadota	Gammaproteobacteria	Aeromonadales	Succinivibrionaceae	Succinivibrio	Succinivibrio sp.
MBR1611956.1	Bacteria	Pseudomonadati	Pseudomonadota	Gammaproteobacteria	Aeromonadales	Succinivibrionaceae	Succinivibrio	Succinivibrio sp.
MCI6906587.1	Bacteria	Pseudomonadati	Pseudomonadota	Gammaproteobacteria	Aeromonadales	Succinivibrionaceae	Succinatimonas	Succinivibrio sp.
MBQ8022655.1	Bacteria	Pseudomonadati	Pseudomonadota	Gammaproteobacteria	Aeromonadales	Succinivibrionaceae	Succinivibrio	Succinivibrio sp.
MBQ8977024.1	Bacteria	Pseudomonadati	Pseudomonadota	Gammaproteobacteria	Aeromonadales	Succinivibrionaceae	bacterium
HIV14791.1	Bacteria	Pseudomonadati	Pseudomonadota	Gammaproteobacteria	Aeromonadales	Succinivibrionaceae	Succinivibrionaceae incertaesedis	Candidatus Avisuccinivibrio pullicola
HIV14792.1	Bacteria	Pseudomonadati	Pseudomonadota	Gammaproteobacteria	Aeromonadales	Succinivibrionaceae	Succinivibrionaceae incertaesedis	Candidatus Avisuccinivibrio pullicola
WP_410105114.1	Bacteria	Pseudomonadati	Pseudomonadota	Betaproteobacteria	Burkholderiales	Sutterellaceae	Sutterella	Sutterella wadsworthensis
MDU5054993.1	Bacteria	Pseudomonadati	Pseudomonadota	Betaproteobacteria	Burkholderiales	Sutterellaceae	Sutterella	Sutterella wadsworthensis
WP_303338045.1	Bacteria	Pseudomonadati	Pseudomonadota	Betaproteobacteria	Burkholderiales	Sutterellaceae	Sutterella	Sutterella sp.
MBQ9240605.1	Bacteria	Pseudomonadati	Pseudomonadota	Betaproteobacteria	Burkholderiales	Sutterellaceae	Duodenibacillus	Duodenibacillus sp.
MBO7173813.1	Bacteria	Pseudomonadati	Pseudomonadota	Betaproteobacteria	Burkholderiales	Burkholderiaceae	bacterium
WP_369975410.1	Bacteria	Pseudomonadati	Pseudomonadota	Betaproteobacteria	Burkholderiales	Sutterellaceae	Parasutterella	Parasutterella excrementihominis
MCD8338978.1	Bacteria	Pseudomonadati	Pseudomonadota	Betaproteobacteria	Burkholderiales	bacterium
MDY6011068.1	Bacteria	Pseudomonadati	Pseudomonadota	Betaproteobacteria	Burkholderiales	Sutterellaceae	Duodenibacillus	Duodenibacillus sp.
MDR3899411.1	Bacteria	Pseudomonadati	Pseudomonadota	Betaproteobacteria	Burkholderiales	Sutterellaceae	Duodenibacillus	Duodenibacillus sp.
MCI5897307.1	Bacteria	Pseudomonadati	Pseudomonadota	Betaproteobacteria	Burkholderiales	Sutterellaceae	Sutterella	Sutterella sp.
WP_021995554.1	Bacteria	Pseudomonadati	Pseudomonadota	Betaproteobacteria	Burkholderiales	Sutterellaceae	Sutterella	Sutterella wadsworthensis
WP_269914978.1	Bacteria	Pseudomonadati	Pseudomonadota	Gammaproteobacteria	Moraxellales	Moraxellaceae	Acinetobacter	Acinetobacter sp. HY1485
WP_070069991.1	Bacteria	Pseudomonadati	Pseudomonadota	Gammaproteobacteria	Moraxellales	Moraxellaceae	Acinetobacter	Acinetobacter qingfengensis
WP_193014667.1	Bacteria	Pseudomonadati	Pseudomonadota	Gammaproteobacteria	Enterobacterales	Morganellaceae	Proteus	Proteus sp. FME41
WP_273801942.1	Bacteria	Pseudomonadati	Pseudomonadota	Gammaproteobacteria	Enterobacterales	Morganellaceae	Proteus	Proteus vulgaris
BcsG	Bacteria	Pseudomonadati	Pseudomonadota	Gammaproteobacteria	Enterobacterales	Enterobacteriaceae	Salmonella	Salmonella typhimurium ATCC14028
MGT5448397.1	Bacteria	Pseudomonadati	Pseudomonadota	Gammaproteobacteria	Enterobacterales	Enterobacteriaceae	Escherichia	Escherichia coli
WP_031567815.1	Bacteria	Pseudomonadati	Pseudomonadota	Gammaproteobacteria	Legionellales	Legionellaceae	Legionella	Legionella wadsworthii
WP_250424802.1	Bacteria	Pseudomonadati	Pseudomonadota	Gammaproteobacteria	Legionellales	Legionellaceae	Legionella	Legionella maioricensis
WP_076943486.1	Bacteria	Pseudomonadati	Pseudomonadota	Gammaproteobacteria	Enterobacterales	Yersiniaceae	Serratia	Serratia oryzae
WP_337263094.1	Bacteria	Pseudomonadati	Pseudomonadota	Gammaproteobacteria	Enterobacterales	Yersiniaceae	Serratia	unclassified Serratia
MBU3824357.1	Bacteria	Pseudomonadati	Pseudomonadota	Gammaproteobacteria	Aeromonadales	Aeromonadaceae	Oceanisphaera	Oceanisphaera merdipullorum
WP_370554719.1	Bacteria	Pseudomonadati	Pseudomonadota	Gammaproteobacteria	Enterobacterales	Hafniaceae	Edwardsiella	Edwardsiella tarda
WP_201967907.1	Bacteria	Pseudomonadati	Pseudomonadota	Gammaproteobacteria	Aeromonadales	Aeromonadaceae	Aeromonas	Aeromonas jandaei
MDR0807189.1	Bacteria	Pseudomonadati	Pseudomonadota	Gammaproteobacteria	Enterobacterales	Enterobacteriaceae	bacterium
WP_312271057.1	Bacteria	Pseudomonadati	Pseudomonadota	Gammaproteobacteria	Pseudomonadales	Pseudomonadaceae	Pseudomonas	Pseudomonas sp.
WP_438622578.1	Bacteria	Pseudomonadati	Pseudomonadota	Gammaproteobacteria	Enterobacterales	Enterobacteriaceae	Plesiomonas	Plesiomonas sp.
WP_232742788.1	Bacteria	Pseudomonadati	Pseudomonadota	Betaproteobacteria	Burkholderiales	Alcaligenaceae	Paralcaligenes	Paralcaligenes sp. KSB-10
MDY0414275.1	Bacteria	Pseudomonadati	Pseudomonadota	Gammaproteobacteria	Pseudomonadales	Pseudomonadaceae	Pseudomonas	Pseudomonas sp.
HLS51665.1	Bacteria	Pseudomonadati	Pseudomonadota	Betaproteobacteria	Burkholderiales	Burkholderiaceae	bacterium
WP_301117463.1	Bacteria	Pseudomonadati	Pseudomonadota	Betaproteobacteria	Burkholderiales	Alcaligenaceae	Pusillimonas	Pusillimonas sp.
CAM5218699.1	Bacteria	Pseudomonadati	Pseudomonadota	Betaproteobacteria	Burkholderiales	Alcaligenaceae	Castellaniella	Castellaniella defragrans
WP_162076920.1	Bacteria	Pseudomonadati	Pseudomonadota	Gammaproteobacteria	Nevskiales	Nevskiaceae	Sinimarinibacterium	Sinimarinibacterium sp. NLF-5-8
HBC51076.1	Bacteria	Pseudomonadati	Pseudomonadota	Gammaproteobacteria	Lysobacterales	Lysobacteraceae	Stenotrophomonas	Stenotrophomonas maltophilia
WP_169859502.1	Bacteria	Pseudomonadati	Pseudomonadota	Gammaproteobacteria	Pseudomonadales	Pseudomonadaceae	Pseudomonas	Pseudomonas lundensis
WP_090211969.1	Bacteria	Pseudomonadati	Pseudomonadota	Gammaproteobacteria	Pseudomonadales	Pseudomonadaceae	Geopseudomonas	Geopseudomonas guangdongensis
WP_258189236.1	Bacteria	Pseudomonadati	Pseudomonadota	Gammaproteobacteria	Pseudomonadales	Pseudomonadaceae	Stutzerimonas	Pseudomonas stutzeri
WP_276225633.1	Bacteria	Pseudomonadati	Pseudomonadota	Gammaproteobacteria	Pseudomonadales	Pseudomonadaceae	Pseudomonas	Pseudomonas citronellolis
WP_394559522.1	Bacteria	Pseudomonadati	Pseudomonadota	Gammaproteobacteria	Pseudomonadales	Pseudomonadaceae	Aquipseudomonas	Aquipseudomonas alcaligenes
WP_128325632.1	Bacteria	Pseudomonadati	Pseudomonadota	Gammaproteobacteria	Pseudomonadales	Pseudomonadaceae	Pseudomonas	Pseudomonas alkylphenolica
WP_377351772.1	Bacteria	Pseudomonadati	Pseudomonadota	Gammaproteobacteria	Oceanospirillales	Halomonadaceae	Pistricoccus	Pistricoccus aurantiacus
WP_319381682.1	Bacteria	Pseudomonadati	Pseudomonadota	Gammaproteobacteria	Thiotrichales	Piscirickettsiaceae	Thiomicrorhabdus	Thiomicrorhabdus sp.
WP_232012626.1	Bacteria	Pseudomonadati	Pseudomonadota	Gammaproteobacteria	Vibrionales	Vibrionaceae	Vibrio	Vibrio aphrogenes
MGB2078904.1	Bacteria	Pseudomonadati	Pseudomonadota	Gammaproteobacteria	Vibrionales	Vibrionaceae	Vibrio	Vibrio sp.
WP_107253640.1	Bacteria	Pseudomonadati	Pseudomonadota	Gammaproteobacteria	Vibrionales	Vibrionaceae	Photobacterium	Photobacterium indicum
WP_248143136.1	Bacteria	Pseudomonadati	Pseudomonadota	Gammaproteobacteria	Vibrionales	Vibrionaceae	Photobacterium	Photobacterium sp. CCB-ST2H9
WP_248938921.1	Bacteria	Pseudomonadati	Pseudomonadota	Gammaproteobacteria	Alteromonadales	Shewanellaceae	Shewanella	Shewanella surugensis
MEI8208144.1	Bacteria	Pseudomonadati	Pseudomonadota	Gammaproteobacteria	Methylococcales	bacterium
WP_456049903.1	Bacteria	Pseudomonadati	Pseudomonadota	Gammaproteobacteria	Vibrionales	Vibrionaceae	Vibrio	Vibrio sp. WJH972
WP_239411834.1	Bacteria	Pseudomonadati	Pseudomonadota	Gammaproteobacteria	Vibrionales	Vibrionaceae	Photobacterium	Photobacterium sp. OFAV2-7
WP_119910208.1	Bacteria	Pseudomonadati	Pseudomonadota	Gammaproteobacteria	Alteromonadales	Alteromonadales genera incertae sedis	Motilimonas	Motilimonas pumila
WP_171736421.1	Bacteria	Pseudomonadati	Pseudomonadota	Gammaproteobacteria	Vibrionales	Vibrionaceae	Vibrio	Vibrio sp. 99-70-13A1
WP_163930359.1	Bacteria	Pseudomonadati	Pseudomonadota	Gammaproteobacteria	Alteromonadales	Ferrimonadaceae	Paraferrimonas	Paraferrimonas sp. SM1919
WP_265674048.1	Bacteria	Pseudomonadati	Pseudomonadota	Gammaproteobacteria	Vibrionales	Vibrionaceae	Vibrio	Vibrio qingdaonensis
WP_198569326.1	Bacteria	Pseudomonadati	Pseudomonadota	Gammaproteobacteria	Cellvibrionales	Spongiibacteraceae	Spongiibacter	Spongiibacter nanhainus
MBN49671.1	Bacteria	Pseudomonadati	Pseudomonadota	Gammaproteobacteria	Cellvibrionales	Spongiibacteraceae	bacterium
WP_251087459.1	Bacteria	Pseudomonadati	Pseudomonadota	Gammaproteobacteria	Cellvibrionales	Spongiibacteraceae	Spongiibacter	Spongiibacter taiwanensis
WP_159238316.1	Bacteria	Pseudomonadati	Pseudomonadota	Gammaproteobacteria	Cellvibrionales	Spongiibacteraceae	Zhongshania	Zhongshania aliphaticivorans
WP_251087460.1	Bacteria	Pseudomonadati	Pseudomonadota	Gammaproteobacteria	Cellvibrionales	Spongiibacteraceae	Spongiibacter	Spongiibacter taiwanensis
WP_198569325.1	Bacteria	Pseudomonadati	Pseudomonadota	Gammaproteobacteria	Cellvibrionales	Spongiibacteraceae	Spongiibacter	Spongiibacter nanhainus
WP_183409623.1	Bacteria	Pseudomonadati	Pseudomonadota	Gammaproteobacteria	incertae sedis	incertae sedis	Litorivivens	Litorivivens lipolytica
WP_190761908.1	Bacteria	Pseudomonadati	Pseudomonadota	Gammaproteobacteria	Cellvibrionales	Spongiibacteraceae	Spongiibacter	Spongiibacter pelagi
WP_269620090.1	Bacteria	Pseudomonadati	Pseudomonadota	Gammaproteobacteria	Cellvibrionales	Spongiibacteraceae	Zhongshania	Zhongshania aquatica
WP_036256014.1	Bacteria	Pseudomonadati	Pseudomonadota	Gammaproteobacteria	Cellvibrionales	Spongiibacteraceae	Spongiibacter	Spongiibacter marinus
WP_272993860.1	Bacteria	Pseudomonadati	Pseudomonadota	Gammaproteobacteria	Cellvibrionales	Spongiibacteraceae	Spongiibacter	Spongiibacter sp.
WP_163933583.1	Bacteria	Pseudomonadati	Pseudomonadota	Gammaproteobacteria	Alteromonadales	Ferrimonadaceae	Paraferrimonas	Paraferrimonas sp. SM1919
WP_216054534.1	Bacteria	Pseudomonadati	Pseudomonadota	Gammaproteobacteria	Alteromonadales	Pseudoalteromonadaceae	Psychrosphaera	Psychrosphaera sp. F3M07
WP_268077272.1	Bacteria	Pseudomonadati	Pseudomonadota	Gammaproteobacteria	Alteromonadales	Alteromonadaceae	Catenovulum	Catenovulum adriaticum
WP_024589430.1	Bacteria	Pseudomonadati	Pseudomonadota	Gammaproteobacteria	Alteromonadales	Pseudoalteromonadaceae	Pseudoalteromonas	unclassified Pseudoalteromonas
CCQ11148.1	Bacteria	Pseudomonadati	Pseudomonadota	Gammaproteobacteria	Alteromonadales	Pseudoalteromonadaceae	Pseudoalteromonas	Pseudoalteromonas luteoviolacea B = ATCC 29581
WP_274760504.1	Bacteria	Pseudomonadati	Pseudomonadota	Gammaproteobacteria	Alteromonadales	Pseudoalteromonadaceae	Pseudoalteromonas	Pseudoalteromonas sp. G4
WP_126798112.1	Bacteria	Pseudomonadati	Pseudomonadota	Gammaproteobacteria	Alteromonadales	Pseudoalteromonadaceae	Pseudoalteromonas	Pseudoalteromonas sp. G4
WP_126756684.1	Bacteria	Pseudomonadati	Pseudomonadota	Gammaproteobacteria	Alteromonadales	Idiomarinaceae	Aliidiomarina	Aliidiomarina taiwanensis
WP_416258400.1	Bacteria	Pseudomonadati	Pseudomonadota	Gammaproteobacteria	Alteromonadales	Idiomarinaceae	Aliidiomarina	Aliidiomarina sp.
WP_126841352.1	Bacteria	Pseudomonadati	Pseudomonadota	Gammaproteobacteria	Alteromonadales	Idiomarinaceae	Idiomarina	Idiomarina tyrosinivorans
WP_173919731.1	Bacteria	Pseudomonadati	Pseudomonadota	Gammaproteobacteria	Alteromonadales	Idiomarinaceae	Pseudidiomarina	Pseudidiomarina piscicola
WP_110573563.1	Bacteria	Pseudomonadati	Pseudomonadota	Gammaproteobacteria	Alteromonadales	Idiomarinaceae	Idiomarina	Idiomarina fontislapidosi
PTB85508.1	Bacteria	Pseudomonadati	Pseudomonadota	Gammaproteobacteria	Alteromonadales	Idiomarinaceae	Pseudidiomarina	Pseudidiomarina aestuarii
MBV1885241.1	Bacteria	Pseudomonadati	Pseudomonadota	Gammaproteobacteria	bacterium
NQZ10830.1	Bacteria	Pseudomonadati	Pseudomonadota	Gammaproteobacteria	Alteromonadales	Pseudoalteromonadaceae	Algicola	Algicola sp.
HHB12228.1	Bacteria	Pseudomonadati	Pseudomonadota	Gammaproteobacteria	Chromatiales	bacterium
HEC05612.1	Bacteria	Pseudomonadati	Pseudomonadota	Gammaproteobacteria	Chromatiales	Sedimenticolaceae	Thiolapillus	Thiolapillus brandeum
RMG34785.1	Bacteria	Pseudomonadati	Pseudomonadota	Gammaproteobacteria	bacterium
MFA6062474.1	Bacteria	Pseudomonadati	Pseudomonadota	Betaproteobacteria	Nitrosomonadales	Gallionellaceae	Gallionella	Gallionella sp.
MFA6062472.1	Bacteria	Pseudomonadati	Pseudomonadota	Betaproteobacteria	Nitrosomonadales	Gallionellaceae	Gallionella	Gallionella sp.
MFA6062471.1	Bacteria	Pseudomonadati	Pseudomonadota	Betaproteobacteria	Nitrosomonadales	Gallionellaceae	Gallionella	Gallionella sp.
MDX8379617.1	Bacteria	Pseudomonadati	Pseudomonadota	Betaproteobacteria	Nitrosomonadales	Gallionellaceae	Gallionella	Gallionella sp.
MDO9054428.1	Bacteria	Pseudomonadati	Pseudomonadota	Betaproteobacteria	Nitrosomonadales	Gallionellaceae	Gallionella	Gallionella sp.
MDO8350963.1	Bacteria	Pseudomonadati	Pseudomonadota	Betaproteobacteria	Nitrosomonadales	Gallionellaceae	Gallionella	Gallionella sp.
MBI5625958.1	Bacteria	Pseudomonadati	Pseudomonadota	Betaproteobacteria	Nitrosomonadales	bacterium
HEY0664589.1	Bacteria	Pseudomonadati	Pseudomonadota	Betaproteobacteria	Nitrosomonadales	Gallionellaceae	Gallionella	Gallionella sp.
HEX5392054.1	Bacteria	Pseudomonadati	Pseudomonadota	Betaproteobacteria	Rhodocyclales	Rhodocyclaceae	bacterium
